# Neural circuit-wide analysis of gene expression during deafening-induced destabilization of birdsong

**DOI:** 10.1101/2022.12.13.520194

**Authors:** Bradley M. Colquitt, Kelly Li, Foad Green, Robert Veline, Michael S. Brainard

**Author notes:** Current Affiliation: Department of Molecular, Cell, and Developmental Biology, University of California-Santa Cruz, Santa Cruz, CA, 95064. Current Affiliation: Syapse, Inc., San Francisco, CA, 94115. Current Affiliation: The Advanced Science Research Center, The City University of New York; The Graduate Center at the City University of New York, New York, NY, 10016. Corresponding authors: Bradley M. Colquitt, Department of Molecular, Cell, and Developmental Biology, University of California-Santa Cruz 1156 High St., Sinsheimer Labs 329 Santa Cruz, CA 95064; Michael S. Brainard, Howard Hughes Medical Institute and Department of Physiology, University of California-San Francisco, 675 Nelson Rising Ln Room 540, Box 0444 San Francisco, CA 94158.

## Abstract

Sensory feedback is required for stable execution of learned motor skills, and its loss can severely disrupt motor performance. The neural mechanisms that mediate sensorimotor stability have been extensively studied at systems and physiological levels, yet relatively little is known about how disruptions to sensory input alter the molecular properties of associated motor systems. Songbird courtship song, a model for skilled behavior, is a learned and highly structured vocalization that is destabilized following deafening. Here, we sought to determine how the loss of auditory feedback modifies gene expression and its coordination across the birdsong sensorimotor circuit. To facilitate this system-wide analysis of transcriptional responses, we developed a gene expression profiling approach that enables the construction of hundreds of spatially-defined RNA-sequencing libraries. Using this method, we found that deafening preferentially alters gene expression across birdsong neural circuitry relative to surrounding areas, particularly in premotor and striatal regions. Genes with altered expression are associated with synaptic transmission, neuronal spines, and neuromodulation and show a bias toward expression in glutamatergic neurons and *Pvalb/Sst-*class GABAergic interneurons. We also found that connected song regions exhibit correlations in gene expression that were reduced in deafened birds relative to hearing birds, suggesting that song destabilization alters the inter-region coordination of transcriptional state. Finally, lesioning LMAN, a forebrain afferent of RA required for deafening-induced song plasticity, had the largest effect on groups of genes that were also most affected by deafening. Combined, this integrated transcriptomics analysis demonstrates that the loss of peripheral sensory input drives a distributed gene expression response throughout associated sensorimotor neural circuitry and identifies specific candidate molecular and cellular mechanisms that support stability and plasticity of learned motor skills.
