## Supplemental Table 1 for "Neural circuit-wide analysis of gene expression during deafening-induced destabilization of birdsong"

### Sheet: RT_primer_v1
Name	Barcode	Full sequence
rt1.4_umi25_1	TTTAGG	AAGCAGTGGTATCAACGCAGAGTACNNNNNNNNNNNNNNNNNNNNNNNNNTTTAGGTTTTTTTTTTTTTTTTTTTTTTTTTTTTVN
rt1.4_umi25_2	ATTCCA	AAGCAGTGGTATCAACGCAGAGTACNNNNNNNNNNNNNNNNNNNNNNNNNATTCCATTTTTTTTTTTTTTTTTTTTTTTTTTTTVN
rt1.4_umi25_3	GCTCAA	AAGCAGTGGTATCAACGCAGAGTACNNNNNNNNNNNNNNNNNNNNNNNNNGCTCAATTTTTTTTTTTTTTTTTTTTTTTTTTTTVN
rt1.4_umi25_4	CATCCC	AAGCAGTGGTATCAACGCAGAGTACNNNNNNNNNNNNNNNNNNNNNNNNNCATCCCTTTTTTTTTTTTTTTTTTTTTTTTTTTTVN
rt1.4_umi25_5	TTGGAC	AAGCAGTGGTATCAACGCAGAGTACNNNNNNNNNNNNNNNNNNNNNNNNNTTGGACTTTTTTTTTTTTTTTTTTTTTTTTTTTTVN
rt1.4_umi25_6	CTGTGT	AAGCAGTGGTATCAACGCAGAGTACNNNNNNNNNNNNNNNNNNNNNNNNNCTGTGTTTTTTTTTTTTTTTTTTTTTTTTTTTTTVN
rt1.4_umi25_7	GGACAT	AAGCAGTGGTATCAACGCAGAGTACNNNNNNNNNNNNNNNNNNNNNNNNNGGACATTTTTTTTTTTTTTTTTTTTTTTTTTTTTVN
rt1.4_umi25_8	CAAAGT	AAGCAGTGGTATCAACGCAGAGTACNNNNNNNNNNNNNNNNNNNNNNNNNCAAAGTTTTTTTTTTTTTTTTTTTTTTTTTTTTTVN
rt1.4_umi25_9	AAGCGG	AAGCAGTGGTATCAACGCAGAGTACNNNNNNNNNNNNNNNNNNNNNNNNNAAGCGGTTTTTTTTTTTTTTTTTTTTTTTTTTTTVN
rt1.4_umi25_10	AATAAA	AAGCAGTGGTATCAACGCAGAGTACNNNNNNNNNNNNNNNNNNNNNNNNNAATAAATTTTTTTTTTTTTTTTTTTTTTTTTTTTVN
rt1.4_umi25_11	GAGGAG	AAGCAGTGGTATCAACGCAGAGTACNNNNNNNNNNNNNNNNNNNNNNNNNGAGGAGTTTTTTTTTTTTTTTTTTTTTTTTTTTTVN
rt1.4_umi25_12	GGTACA	AAGCAGTGGTATCAACGCAGAGTACNNNNNNNNNNNNNNNNNNNNNNNNNGGTACATTTTTTTTTTTTTTTTTTTTTTTTTTTTVN
rt1.4_umi25_13	AGCGAG	AAGCAGTGGTATCAACGCAGAGTACNNNNNNNNNNNNNNNNNNNNNNNNNAGCGAGTTTTTTTTTTTTTTTTTTTTTTTTTTTTVN
rt1.4_umi25_14	GTCGGT	AAGCAGTGGTATCAACGCAGAGTACNNNNNNNNNNNNNNNNNNNNNNNNNGTCGGTTTTTTTTTTTTTTTTTTTTTTTTTTTTTVN
rt1.4_umi25_15	ATTTGC	AAGCAGTGGTATCAACGCAGAGTACNNNNNNNNNNNNNNNNNNNNNNNNNATTTGCTTTTTTTTTTTTTTTTTTTTTTTTTTTTVN
rt1.4_umi25_16	AGGACT	AAGCAGTGGTATCAACGCAGAGTACNNNNNNNNNNNNNNNNNNNNNNNNNAGGACTTTTTTTTTTTTTTTTTTTTTTTTTTTTTVN
rt1.4_umi25_17	GCCCTC	AAGCAGTGGTATCAACGCAGAGTACNNNNNNNNNNNNNNNNNNNNNNNNNGCCCTCTTTTTTTTTTTTTTTTTTTTTTTTTTTTVN
rt1.4_umi25_18	TCGTAA	AAGCAGTGGTATCAACGCAGAGTACNNNNNNNNNNNNNNNNNNNNNNNNNTCGTAATTTTTTTTTTTTTTTTTTTTTTTTTTTTVN
rt1.4_umi25_19	CCAGAC	AAGCAGTGGTATCAACGCAGAGTACNNNNNNNNNNNNNNNNNNNNNNNNNCCAGACTTTTTTTTTTTTTTTTTTTTTTTTTTTTVN
rt1.4_umi25_20	TATGTA	AAGCAGTGGTATCAACGCAGAGTACNNNNNNNNNNNNNNNNNNNNNNNNNTATGTATTTTTTTTTTTTTTTTTTTTTTTTTTTTVN
rt1.4_umi25_21	ACAATA	AAGCAGTGGTATCAACGCAGAGTACNNNNNNNNNNNNNNNNNNNNNNNNNACAATATTTTTTTTTTTTTTTTTTTTTTTTTTTTVN
rt1.4_umi25_22	ATGCTT	AAGCAGTGGTATCAACGCAGAGTACNNNNNNNNNNNNNNNNNNNNNNNNNATGCTTTTTTTTTTTTTTTTTTTTTTTTTTTTTTVN
rt1.4_umi25_23	AGTTTA	AAGCAGTGGTATCAACGCAGAGTACNNNNNNNNNNNNNNNNNNNNNNNNNAGTTTATTTTTTTTTTTTTTTTTTTTTTTTTTTTVN
rt1.4_umi25_24	CACAAG	AAGCAGTGGTATCAACGCAGAGTACNNNNNNNNNNNNNNNNNNNNNNNNNCACAAGTTTTTTTTTTTTTTTTTTTTTTTTTTTTVN

### Sheet: RT_primer_v2
Name	Barcode	Full sequence
rt1.5_1	ATCTAGCCGGCC	AAGCAGTGGTATCAACGCAGAGTACNNNNNNNNNNNNNNATCTAGCCGGCCTTTTTTTTTTTTTTTTTTTTTTTTTTTTVN
rt1.5_2	TATCTCTTCCTT	AAGCAGTGGTATCAACGCAGAGTACNNNNNNNNNNNNNNTATCTCTTCCTTTTTTTTTTTTTTTTTTTTTTTTTTTTTTVN
rt1.5_3	TAGATGCCGTCC	AAGCAGTGGTATCAACGCAGAGTACNNNNNNNNNNNNNNTAGATGCCGTCCTTTTTTTTTTTTTTTTTTTTTTTTTTTTVN
rt1.5_4	CGCTCCTTCCTT	AAGCAGTGGTATCAACGCAGAGTACNNNNNNNNNNNNNNCGCTCCTTCCTTTTTTTTTTTTTTTTTTTTTTTTTTTTTTVN
rt1.5_5	CGAGCGCCGTCC	AAGCAGTGGTATCAACGCAGAGTACNNNNNNNNNNNNNNCGAGCGCCGTCCTTTTTTTTTTTTTTTTTTTTTTTTTTTTVN
rt1.5_6	TCGAGAGTCCGG	AAGCAGTGGTATCAACGCAGAGTACNNNNNNNNNNNNNNTCGAGAGTCCGGTTTTTTTTTTTTTTTTTTTTTTTTTTTTVN
rt1.5_7	GCTCGGCCGGCC	AAGCAGTGGTATCAACGCAGAGTACNNNNNNNNNNNNNNGCTCGGCCGGCCTTTTTTTTTTTTTTTTTTTTTTTTTTTTVN
rt1.5_8	AGCTCAGTCCGG	AAGCAGTGGTATCAACGCAGAGTACNNNNNNNNNNNNNNAGCTCAGTCCGGTTTTTTTTTTTTTTTTTTTTTTTTTTTTVN
rt1.5_9	ACTGCCGCGTCC	AAGCAGTGGTATCAACGCAGAGTACNNNNNNNNNNNNNNACTGCCGCGTCCTTTTTTTTTTTTTTTTTTTTTTTTTTTTVN
rt1.5_10	TTACTTCTCCGG	AAGCAGTGGTATCAACGCAGAGTACNNNNNNNNNNNNNNTTACTTCTCCGGTTTTTTTTTTTTTTTTTTTTTTTTTTTTVN
rt1.5_11	TGACGCGCGGCC	AAGCAGTGGTATCAACGCAGAGTACNNNNNNNNNNNNNNTGACGCGCGGCCTTTTTTTTTTTTTTTTTTTTTTTTTTTTVN
rt1.5_12	AATGATCTCCGG	AAGCAGTGGTATCAACGCAGAGTACNNNNNNNNNNNNNNAATGATCTCCGGTTTTTTTTTTTTTTTTTTTTTTTTTTTTVN
rt1.5_13	AAGCGTACGTCC	AAGCAGTGGTATCAACGCAGAGTACNNNNNNNNNNNNNNAAGCGTACGTCCTTTTTTTTTTTTTTTTTTTTTTTTTTTTVN
rt1.5_14	TTATCAGTCCTT	AAGCAGTGGTATCAACGCAGAGTACNNNNNNNNNNNNNNTTATCAGTCCTTTTTTTTTTTTTTTTTTTTTTTTTTTTTTVN
rt1.5_15	GTCATCGCGTCC	AAGCAGTGGTATCAACGCAGAGTACNNNNNNNNNNNNNNGTCATCGCGTCCTTTTTTTTTTTTTTTTTTTTTTTTTTTTVN
rt1.5_16	CCGTCTCTCCGG	AAGCAGTGGTATCAACGCAGAGTACNNNNNNNNNNNNNNCCGTCTCTCCGGTTTTTTTTTTTTTTTTTTTTTTTTTTTTVN
rt1.5_17	TTCGCTACGTCC	AAGCAGTGGTATCAACGCAGAGTACNNNNNNNNNNNNNNTTCGCTACGTCCTTTTTTTTTTTTTTTTTTTTTTTTTTTTVN
rt1.5_18	ACGCTCTTCCGG	AAGCAGTGGTATCAACGCAGAGTACNNNNNNNNNNNNNNACGCTCTTCCGGTTTTTTTTTTTTTTTTTTTTTTTTTTTTVN
rt1.5_19	CAGTACGCGGCC	AAGCAGTGGTATCAACGCAGAGTACNNNNNNNNNNNNNNCAGTACGCGGCCTTTTTTTTTTTTTTTTTTTTTTTTTTTTVN
rt1.5_20	GTACTGATCCTT	AAGCAGTGGTATCAACGCAGAGTACNNNNNNNNNNNNNNGTACTGATCCTTTTTTTTTTTTTTTTTTTTTTTTTTTTTTVN
rt1.5_21	GGATATACGGCC	AAGCAGTGGTATCAACGCAGAGTACNNNNNNNNNNNNNNGGATATACGGCCTTTTTTTTTTTTTTTTTTTTTTTTTTTTVN
rt1.5_22	CATAGCTTCCGG	AAGCAGTGGTATCAACGCAGAGTACNNNNNNNNNNNNNNCATAGCTTCCGGTTTTTTTTTTTTTTTTTTTTTTTTTTTTVN
rt1.5_23	GAGGCATCGGCC	AAGCAGTGGTATCAACGCAGAGTACNNNNNNNNNNNNNNGAGGCATCGGCCTTTTTTTTTTTTTTTTTTTTTTTTTTTTVN
rt1.5_24	ATAAGGATCCGG	AAGCAGTGGTATCAACGCAGAGTACNNNNNNNNNNNNNNATAAGGATCCGGTTTTTTTTTTTTTTTTTTTTTTTTTTTTVN
rt1.5_25	CTCCGATCGTCC	AAGCAGTGGTATCAACGCAGAGTACNNNNNNNNNNNNNNCTCCGATCGTCCTTTTTTTTTTTTTTTTTTTTTTTTTTTTVN
rt1.5_26	TATTCGATCCGG	AAGCAGTGGTATCAACGCAGAGTACNNNNNNNNNNNNNNTATTCGATCCGGTTTTTTTTTTTTTTTTTTTTTTTTTTTTVN
rt1.5_27	TCTTAATCGTCC	AAGCAGTGGTATCAACGCAGAGTACNNNNNNNNNNNNNNTCTTAATCGTCCTTTTTTTTTTTTTTTTTTTTTTTTTTTTVN
rt1.5_28	CGCCTGATCCGG	AAGCAGTGGTATCAACGCAGAGTACNNNNNNNNNNNNNNCGCCTGATCCGGTTTTTTTTTTTTTTTTTTTTTTTTTTTTVN
rt1.5_29	AGAATATCGTCC	AAGCAGTGGTATCAACGCAGAGTACNNNNNNNNNNNNNNAGAATATCGTCCTTTTTTTTTTTTTTTTTTTTTTTTTTTTVN
rt1.5_30	GCGGAGATCCGG	AAGCAGTGGTATCAACGCAGAGTACNNNNNNNNNNNNNNGCGGAGATCCGGTTTTTTTTTTTTTTTTTTTTTTTTTTTTVN
rt1.5_31	CATGGCCGGTCC	AAGCAGTGGTATCAACGCAGAGTACNNNNNNNNNNNNNNCATGGCCGGTCCTTTTTTTTTTTTTTTTTTTTTTTTTTTTVN
rt1.5_32	GTCACGTACCTT	AAGCAGTGGTATCAACGCAGAGTACNNNNNNNNNNNNNNGTCACGTACCTTTTTTTTTTTTTTTTTTTTTTTTTTTTTTVN
rt1.5_33	TGCAACCGGTCC	AAGCAGTGGTATCAACGCAGAGTACNNNNNNNNNNNNNNTGCAACCGGTCCTTTTTTTTTTTTTTTTTTTTTTTTTTTTVN
rt1.5_34	CCTGTTGACCGG	AAGCAGTGGTATCAACGCAGAGTACNNNNNNNNNNNNNNCCTGTTGACCGGTTTTTTTTTTTTTTTTTTTTTTTTTTTTVN
rt1.5_35	AGCCCAAGGTCC	AAGCAGTGGTATCAACGCAGAGTACNNNNNNNNNNNNNNAGCCCAAGGTCCTTTTTTTTTTTTTTTTTTTTTTTTTTTTVN
rt1.5_36	GCTTGGTACCGG	AAGCAGTGGTATCAACGCAGAGTACNNNNNNNNNNNNNNGCTTGGTACCGGTTTTTTTTTTTTTTTTTTTTTTTTTTTTVN
rt1.5_37	TCGGGAAGGTCC	AAGCAGTGGTATCAACGCAGAGTACNNNNNNNNNNNNNNTCGGGAAGGTCCTTTTTTTTTTTTTTTTTTTTTTTTTTTTVN
rt1.5_38	CGAACGTACCGG	AAGCAGTGGTATCAACGCAGAGTACNNNNNNNNNNNNNNCGAACGTACCGGTTTTTTTTTTTTTTTTTTTTTTTTTTTTVN
rt1.5_39	GATTTAAGGGCC	AAGCAGTGGTATCAACGCAGAGTACNNNNNNNNNNNNNNGATTTAAGGGCCTTTTTTTTTTTTTTTTTTTTTTTTTTTTVN
rt1.5_40	AGAACTGACCTT	AAGCAGTGGTATCAACGCAGAGTACNNNNNNNNNNNNNNAGAACTGACCTTTTTTTTTTTTTTTTTTTTTTTTTTTTTTVN
rt1.5_41	CCGCCTTGGTCC	AAGCAGTGGTATCAACGCAGAGTACNNNNNNNNNNNNNNCCGCCTTGGTCCTTTTTTTTTTTTTTTTTTTTTTTTTTTTVN
rt1.5_42	TGATGCAACCGG	AAGCAGTGGTATCAACGCAGAGTACNNNNNNNNNNNNNNTGATGCAACCGGTTTTTTTTTTTTTTTTTTTTTTTTTTTTVN
rt1.5_43	GGCGGTTGGGCC	AAGCAGTGGTATCAACGCAGAGTACNNNNNNNNNNNNNNGGCGGTTGGGCCTTTTTTTTTTTTTTTTTTTTTTTTTTTTVN
rt1.5_44	ACTACCAACCGG	AAGCAGTGGTATCAACGCAGAGTACNNNNNNNNNNNNNNACTACCAACCGGTTTTTTTTTTTTTTTTTTTTTTTTTTTTVN
rt1.5_45	AATAATTGGTCC	AAGCAGTGGTATCAACGCAGAGTACNNNNNNNNNNNNNNAATAATTGGTCCTTTTTTTTTTTTTTTTTTTTTTTTTTTTVN
rt1.5_46	GTCGTCAACCGG	AAGCAGTGGTATCAACGCAGAGTACNNNNNNNNNNNNNNGTCGTCAACCGGTTTTTTTTTTTTTTTTTTTTTTTTTTTTVN
rt1.5_47	AAATCTCAGGCC	AAGCAGTGGTATCAACGCAGAGTACNNNNNNNNNNNNNNAAATCTCAGGCCTTTTTTTTTTTTTTTTTTTTTTTTTTTTVN
rt1.5_48	GTGCGCGGCCGG	AAGCAGTGGTATCAACGCAGAGTACNNNNNNNNNNNNNNGTGCGCGGCCGGTTTTTTTTTTTTTTTTTTTTTTTTTTTTVN

### Sheet: PCR2
Index Name	Index	Full Sequence
N701	TCGCCTTA	CAAGCAGAAGACGGCATACGAGATTCGCCTTAGTCTCGTGGGCTCGG
N702	CTAGTACG	CAAGCAGAAGACGGCATACGAGATCTAGTACGGTCTCGTGGGCTCGG
N703	TTCTGCCT	CAAGCAGAAGACGGCATACGAGATTTCTGCCTGTCTCGTGGGCTCGG
N704	GCTCAGGA	CAAGCAGAAGACGGCATACGAGATGCTCAGGAGTCTCGTGGGCTCGG
N705	AGGAGTCC	CAAGCAGAAGACGGCATACGAGATAGGAGTCCGTCTCGTGGGCTCGG
N706	CATGCCTA	CAAGCAGAAGACGGCATACGAGATCATGCCTAGTCTCGTGGGCTCGG
N707	GTAGAGAG	CAAGCAGAAGACGGCATACGAGATGTAGAGAGGTCTCGTGGGCTCGG
N710	CAGCCTCG	CAAGCAGAAGACGGCATACGAGATCAGCCTCGGTCTCGTGGGCTCGG
N711	TGCCTCTT	CAAGCAGAAGACGGCATACGAGATTGCCTCTTGTCTCGTGGGCTCGG
N712	TCCTCTAC	CAAGCAGAAGACGGCATACGAGATTCCTCTACGTCTCGTGGGCTCGG
N714	TCATGAGC	CAAGCAGAAGACGGCATACGAGATTCATGAGCGTCTCGTGGGCTCGG
N715	CCTGAGAT	CAAGCAGAAGACGGCATACGAGATCCTGAGATGTCTCGTGGGCTCGG
N716	TAGCGAGT	CAAGCAGAAGACGGCATACGAGATTAGCGAGTGTCTCGTGGGCTCGG
